# Single cell view of tumor microenvironment gradients in pleural mesothelioma

**DOI:** 10.1101/2024.03.14.585048

**Authors:** Bruno Giotti, Komal Dolasia, William Zhao, Peiwen Cai, Robert Sweeney, Elliot Merritt, Evgeny Kiner, Grace Kim, Atharva Bhagwat, Samarth Hegde, Bailey Fitzgerald, Sanjana Shroff, Travis Dawson, Monica Garcia-barros, Jamshid Abdul-ghafar, Rachel Chen, Sacha Gnjatic, Alan Soto, Rachel Brody, Seunghee Kim-Schulze, Zhihong Chen, Kristin G. Beaumont, Miriam Merad, Raja Flores, Robert Sebra, Amir Horowitz, Thomas U Marron, Anna Tocheva, Andrea Wolf, Alexander M. Tsankov

## Abstract

Immunotherapies have shown great promise in pleural mesothelioma (PM), yet most patients still do not achieve significant clinical response, highlighting the importance of improving understanding of the tumor microenvironment (TME). Here, we utilized high-throughput, single-cell RNA-sequencing to *de novo* identify 54 expression programs and construct a comprehensive cellular catalogue of the PM TME. We found four cancer-intrinsic programs associated with poor disease outcome and a novel fetal-like, endothelial cell population that likely responds to VEGF signaling and promotes angiogenesis. Throughout cellular compartments, we observe substantial difference in the TME associated with a cancer-intrinsic sarcomatoid signature, including enrichment in fetal-like endothelial cells, CXCL9+ macrophages, cytotoxic, exhausted, and regulatory T cells, which we validated using imaging and bulk deconvolution analyses on two independent cohorts. Finally, we show, both computationally and experimentally, that NKG2A-HLA-E interaction between NK and tumor cells represents an important new therapeutic axis in PM, especially for epithelioid cases.

**Statement of Significance:** This manuscript presents the first single-cell RNA-sequencing atlas of pleural mesothelioma (PM) tumor microenvironment. Findings of translational relevance, validated experimentally and using independent bulk cohorts, include identification of gene programs predictive of survival, a fetal-like endothelial cell population, and NKG2A blockade as a promising new immunotherapeutic intervention in PM.
