## Supplementary material for "Single cell view of tumor microenvironment gradients in pleural mesothelioma": Table S1

### Sheet: suppl table
Patient ID in manuscript	Sampling	Sequencing chemistry	Age (on the date of diagnosis)	Sex	Ethnicity	Histology Type	Prior Tx	Asbestos Exposure	Smoker	Recent malignancies	BAP1 molecular status	Time from diagnosis to death (days)	Time from diagnosis to last clinic visit (days)
P1	Surgical resection	3' scRNA-seq	59.6861	Male	Non-Hispanic white	Sacramatoid	No	Yes	Never	No	Retained	324 days
P2	Biopsy	5' scRNA-seq and scTCR-seq	58.4778	Female	Non Hispanic jamaican	Epitheloid	No	Yes	Never	No	Lost	505 days
P3	Surgical resection	3' scRNA-seq	65.6278	Male	Non-Hispanic white	Biphasic	No	Yes	Former signinificant smoker	No	Lost	390 days
P4	Surgical resection	3' scRNA-seq	54.25	Female	Non Hispanic jamaican	Epitheloid	No	Unknown	Never	No	Lost	347 days
P5	Surgical resection	3' scRNA-seq	57.2778	Male	Non-Hispanic white	Epitheloid	No	Unknown	Former smoker	No	Lost	NA	NA
P6	Biopsy	5' scRNA-seq and scTCR-seq	42.375	Male	Non-Hispanic white	Epitheloid	No	Unknown	Never	No	NA	581 days
P7	Biopsy	5' scRNA-seq and scTCR-seq	69.3222	Male	Non-Hispanic white	Epitheloid	No	Unknown	Former smoker	Mole surgery of melanoma	Lost	602 days
P8	Surgical resection	3' scRNA-seq	62.9889	Male	Non-Hispanic white	Epitheloid	No	Yes	Never	No	Lost	1235 days
P9	Biopsy	5' scRNA-seq and scTCR-seq	64.6583	Female	Non-Hispanic white	Epitheloid	No	Yes	Never	No	Lost		563 days
P10	Surgical resection	3' scRNA-seq	70.6889	Male	Non-Hispanic white	Epitheloid	No	Yes	Never	No	Lost		316 days
P11	Biopsy	5' scRNA-seq and scTCR-seq	71.0417	Male	Non-Hispanic white	Epitheloid	No	Yes	Former smoker	No	Retained		245 days
P12	Biopsy	5' scRNA-seq and scTCR-seq	76.2917	Female	Hispanic	Biphasic	No	No	Never	No	Retained	150 days
P13	Surgical resection	5' scRNA-seq and scTCR-seq	31.2444	Female	West indian	Sacramatoid	No	Unknown	Never	No	Retained		322 days
